# Sphingomyelins in mosquito saliva modify the host lipidome to enhance transmission of flaviviruses by promoting viral protein levels

**DOI:** 10.1101/2024.06.14.599058

**Authors:** Hacène Medkour, Lauryne Pruvost, Elliott Miot, Xiaoqian Gong, Virginie Vaissayre, Pascal Boutinaud, Justine Revel, Atitaya Hitakarun, Wannapa Sornjai, Jim Zoladek, R. Duncan Smith, Sébastien Nisole, Esther Nolte-‘t Hoen, Justine Bertrand-Michel, Dorothée Missé, Guillaume Marti, Julien Pompon

**Affiliations:** MIVEGEC, Univ. Montpellier, IRD, CNRS, Montpellier, France; Department of Biomolecular Health Sciences, Faculty of Veterinary Medicine, Utrecht University, Utrecht, The Netherlands; DIADE, Univ. Montpellier, CIRAD, IRD, Montpellier, France; Institute of Molecular Biosciences, Mahidol University, Thailand; Institut de Recherche en Infectiologie de Montpellier (IRIM), Univ. Montpellier, CNRS, Montpellier, France; I2MC, Université de Toulouse, Inserm, Université Toulouse III – Paul Sabatier (UPS), Toulouse, France; MetaboHUB-MetaToul, National Infrastructure of Metabolomics and Fluxomics, Toulouse, France; Laboratoire de Recherche en Sciences Végétales, Metatoul-AgromiX Platform, Université de Toulouse, CNRS, INP, 24 Chemin de Borde Rouge, Auzeville, 31320, Auzeville-Tolosane, France

## Abstract

Mosquito saliva plays a determining role in flavivirus transmission. Here, we discover and elucidate how salivary lipids enhance transmission. Building upon our discovery of salivary extracellular vesicles (EV), we determined that lipids within mosquito EVs, and neither within human EVs nor virions, enhance infection for flaviviruses in primary cell types relevant for transmission. Mechanistically, mosquito EV-lipids specifically promote viral protein levels by reducing ER-associated degradation. Infection enhancement is caused by sphingomyelins within mosquito salivary EVs that elevate sphingomyelin concentration within host cells. Transmission assays showed that mosquito EV-lipids exacerbate disease severity. Our study reveals that EV-associated sphingomyelins within mosquito saliva enhance transmission for multiple flaviviruses by reconfiguring the host lipidome to promote viral protein levels and the resulting skin infection. Our findings open a new dimension centered on lipids in the interplay between hosts, mosquitoes and flaviviruses that determine transmission, unveiling lipids as a new pan-flavivirus target.

**Highlights:**

- Lipids within mosquito extracellular vesicles (EVs) enhance infection in primary skin and immune cells for multiple flaviviruses.
- Mosquito EV-lipids increase flaviviral protein levels by dampening ER-associated degradation.
- Sphingomyelins within salivary EVs are responsible for the infection enhancement by altering host lipidome.
- Co-injection of mosquito EV-lipids exacerbate disease severity.
