## Supplementary material for "Sphingomyelins in mosquito saliva modify the host lipidome to enhance transmission of flaviviruses by promoting viral protein levels": DataSet S2

### Sheet: PL and SL
Phospholipids (PL) and Sphingomyelin (SM) class	Metabolites	quantity (µg/mg of protein)
		rep1	rep2	rep3
Ceramids (Cer)	Cerd18_1.16_0	0.0768364	0.053109	0.0917818
	Cerd18_1.16_1	0.00105517	0	0.00108234
	Cerd18_1.18_0	0.0220825	0.0151689	0.0294653
	Cerd18_1.18_1	0.00117512	0.000813769	0.0013158
	Cerd18_1.20_0	0.00886457	0.00620887	0.0155863
	Cerd18_1.22_0	0.0281378	0.0192508	0.0488986
	Cerd18_1.24_0	0.0258922	0.0178426	0.0454089
	Cerd18_1.24_1	0.0280873	0.0194007	0.0466626
	Cerd18_1.26_0	0.000422522	0.00029663	0.000542047
	Cerd18_1.26_1	0.000505383	0.000350557	0.000512145
Total Cer		0.193059	0.132442	0.281256
Sphingomyelin (SM)	SM18_1.14_0	0.00732546	0.00501771	0.00350862
	SM18_1.16_0	0.195104	0.13485	0.133081
	SM18_1.16_1	0.0164515	0.0115645	0.00700332
	SM18_1.18_0	0.0463728	0.031297	0.0558706
	SM18_1.18_1	0.0117147	0.00763002	0.0116747
	SM18_1.20_0	0.0293821	0.0197594	0.0653656
	SM18_1.20_1	0.0121205	0.00856405	0.0292396
	SM18_1.22_0	0.0584767	0.0398865	0.0859409
	SM18_1.22_1	0.0284992	0.0197997	0.0375579
	SM18_1.24_0	0.0296749	0.0203474	0.0365996
	SM18_1.24_1	0.0750621	0.0512535	0.0798862
Total SM		0.510184	0.34997	0.545728
Phosphatidylcholine (PC)	PC28_0	0.00565972	0.00401003	0.00431573
	PC30_0	0.0303331	0.020874	0.0282256
	PC30_1	0.0411511	0.0287244	0.036379
	PC32_0	0.144589	0.0963713	0.152357
	PC32_1	0.331349	0.220905	0.3961
	PC32_2	0.0615424	0.0418489	0.0703368
	PC34_0	0.158156	0.110206	0.204697
	PC34_1	1.00261	0.673604	1.26651
	PC34_2	0.230965	0.157847	0.369476
	PC34_3	0.0082636	0.00567179	0.0126396
	PC36_1	0.58782	0.391559	0.817497
	PC36_2	0.261018	0.1784	0.384389
	PC36_3	0.0659318	0.0443591	0.0712419
	PC36_4	0.0497398	0.0346246	0.0484863
	PC38_2	0.0449082	0.030239	0.0590009
	PC38_3	0.115501	0.0787665	0.112737
	PC38_4	0.147603	0.100569	0.126309
	PC38_5	0.0896907	0.0614596	0.0961983
	PC38_6	0.0490615	0.0330875	0.0546988
	PC40_3	0.00811351	0.00569526	0.00742709
	PC40_6	0.0878019	0.062352	0.091413
Total PC		3.52181	2.38117	4.41043
Phosphatidylethanolamine (PE)	PE32_0	0.193331	0.138816	0.229175
	PE32_1	0.354431	0.251778	0.405971
	PE32_2	0.0604883	0.0436134	0.0626864
	PE34_0	0.936668	0.669224	1.21104
	PE34_1	0.287668	0.206613	0.375141
	PE36_1	0.542594	0.383179	0.806758
	PE36_2	0.258471	0.18829	0.385163
	PE36_3	0.0255551	0.0179129	0.0370367
	PE36_4	0.0135639	0.00987239	0.020384
	PE38_2	0.0188097	0.0133735	0.0292308
	PE38_3	0.0111169	0.00762043	0.0170272
	PE38_4	0.0135949	0.0106435	0.0249981
	PE38_5	0.0101528	0.00729659	0.0183472
	PE38_6	0.0145255	0.0100349	0.0269358
	PE40_3	0.00265076	0.00192185	0.00398677
	PE40_5	0.00821951	0.00580357	0.0160849
	PE40_6	0.00753228	0.00532067	0.0156811
	PE40_7	0.00432534	0.00297318	0.00850529
Total PE		2.7637	1.97429	3.69416
Phosphatidylinositol (PI)	PI32_1	0.0441674	0.0306637	0.0527977
	PI34_1	0.0707944	0.0490555	0.122785
	PI34_2	0.0669454	0.0462085	0.110566
	PI36_0	0.00756882	0.00528099	0.015844
	PI36_1	0.0373503	0.025338	0.0773864
	PI36_2	0.0501791	0.0350525	0.107936
	PI36_3	0.0152411	0.0103342	0.0307438
	PI38_1	0.0030845	0.0022113	0.00572949
	PI38_2	0.00630819	0.00455355	0.00984634
	PI38_3	0.0174607	0.011954	0.0300627
	PI38_4	0.0254649	0.0179952	0.0472302
	PI38_5	0.0138418	0.00998356	0.0287515
	PI40_2	0.000848015	0.000630315	0.000936591
	PI40_3	0.00156831	0.00106741	0.00226254
	PI40_4	0.00274529	0.00206849	0.0047925
	PI40_5	0.00404678	0.00311179	0.00856057
	PI40_6	0.00367911	0.00275878	0.00764773
Total PI		0.371294	0.258268	0.663879
Phosphatidylserin (PS)	PS32_0	0.00618252	0.00427628	0.00784967
	PS32_1	0.210451	0.152035	0.2278
	PS34_0	0.0301965	0.0230798	0.0519591
	PS34_1	0.129327	0.0978693	0.226598
	PS34_2	0.108688	0.0807108	0.179053
	PS36_0	0.0356869	0.0280195	0.075472
	PS36_1	0.165568	0.130687	0.347984
	PS36_2	0.178617	0.136198	0.368688
	PS36_3	0.0106346	0.00790334	0.0202203
	PS38_1	0.0250839	0.0209932	0.058703
	PS38_2	0.0132234	0.00976632	0.0256405
	PS38_3	0.00909033	0.00693698	0.0154657
	PS38_4	0.0176874	0.0136054	0.0297362
	PS38_6	0.00507443	0.00395508	0.00934313
	PS40_4	0.00601883	0.00485767	0.0124063
	PS40_5	0.00996065	0.00841318	0.022703
	PS40_6	0.0125145	0.00966481	0.0267974
	PS42_6	0.00197293	0.00156745	0.00482953
Total PS		0.975977	0.740539	1.71125

### Sheet: NL
Neutral lipids (NL) class	Metabolite	quantity (µg/mg of protein)
		rep1	rep2	rep3
Cholesterol		3.79474	3.04162	9.01155
Cholesterol ester (Chol Est)	ChoC16	6.19084	5.5259	8.00936
	ChoC18	3.09553	2.88388	2.4628
	ChoC20	nd	nd	nd
Total Chol Est		9.28637	8.40978	10.4722
Triacylglycerol (TAG)	TAG46	nd	nd	nd
	TAG48	3.79765	3.8351	4.12165
	TAG50	1.09084	1.10993	1.5993
	TAG52	nd	nd	nd
	TAG54	0.323679	0.294696	0.677006
	TAG56	nd	nd	nd
Total TAG		5.21218	5.23972	6.39795
Total NL (Chol + Chol Esth + TAG)		18.2933	16.6911	25.8817

### Sheet: FA
Fatty acids (FA) class	name	quantity (µg/mg of protein)
		rep1	rep2	rep3
Saturated fatty acids (SAFA)	C8_0	nd	nd	nd
	C10_0	nd	nd	nd
	C11_0	nd	nd	nd
	C12_0	nd	nd	nd
	C13_0	nd	nd	nd
	C14_0	nd	nd	nd
	C15_0	nd	nd	nd
	C16_0	0.226775	0.242677	0.263537
	C17_0	0.157707	0.61533	nd
	C18_0	nd	0.186744	0.137738
	C20_0	nd	nd	nd
	C21_0	nd	nd	nd
	C22_0	nd	nd	nd
	C23_0	nd	nd	nd
	C24_0	nd	nd	nd
Total SAFA		0.384483	1.04475	0.401275
Monounsaturated fatty acids (MUFA)	C14_1w7	nd	nd	nd
	C15_1w7	nd	nd	nd
	C16_1w9	nd	nd	nd
	C16_1w7	nd	nd	nd
	C17_1w7	nd	nd	nd
	C18:1w9c	0.171713	0.188184	0.286753
	C18:1w9t	nd	nd	nd
	C18_1w7	nd	nd	nd
	C20_1w9	nd	nd	nd
	C22_1w9	nd	nd	nd
	C24_1w9	nd	nd	nd
Total MUFA		0.171713	0.188184	0.286753
Polyunsaturated fatty acids (PUFA)	C16_2w6	nd	nd	nd
	C16_2w4	nd	nd	nd
	C16_3	nd	nd	nd
	C16_4w3	nd	nd	nd
	C18_2w6c	nd	nd	nd
	C18_2w6t	nd	nd	nd
	C18_3w6	nd	nd	nd
	C18_3w3	nd	nd	nd
	C18_4w3	nd	nd	nd
	C20_2w6	nd	nd	nd
	C20_3w3	nd	nd	nd
	C20_3w6	nd	nd	nd
	C20_4w6	nd	nd	nd
	C20_5w3	nd	nd	nd
	C22_2w6	nd	nd	nd
	C22_3w3	nd	nd	nd
	C22_4w6	nd	nd	nd
	C22_5w3	nd	nd	nd
	C22_6w3	nd	nd	nd
Total PUFA		0	0	0

### Sheet: Summary
EV-lipid extracts	Phospholipids (µg/mg EV-proteins)						Neutral lipids (µg/mg EV-proteins)			Fatty acids (µg/mg EV-proteins)		Total (µg/mg EV-proteins)
	Cer	PC	PE	SM	PI	PS	Chol	Chol E	TG	SAFA	MUFA
Rep1	0.193059	3.52181	2.7637	0.510184	0.371294	0.975977	3.79	9.29	5.21	0.384483	0.171713	27.1822
Rep2	0.132442	2.38117	1.97429	0.34997	0.258268	0.740539	3.04	8.41	5.24	1.04475	0.188184	23.7596
Rep3	0.281256	4.41043	3.69416	0.545728	0.663879	1.71125	9.01	10.47	6.4	0.401275	0.286753	37.8747
Mean quantity (µg/mg EV-proteins)	0.202252	3.43781	2.81071	0.468627	0.431147	1.14259	5.28	9.39	5.61667	0.61017	0.21555	29.6055
SD	0.0748318	1.01723	0.860898	0.104286	0.209325	0.506349	3.25197	1.03363	0.678552	0.376453	0.062211	8.17574
Sum/lipid type (µg/mg EV-proteins)	8.49314						20.2867			0.82572		29.6055
Relative quantity (%)	0.683157	11.612	9.49388	1.58291	1.45631	3.85938	17.8345	31.7171	18.9717	2.061	0.728074	100
Sum quantity/lipid type (%)	28.6877						68.5233			2.78907		100
